# CIS calibrates GM-CSF signalling strength to regulate macrophage polarization via a STAT5-IRF8 axis

**DOI:** 10.1101/2022.03.31.486495

**Authors:** Shengbo Zhang, Jai Rautela, Naiara G Bediaga, Tatiana B Kolesnik, Yue You, Laura F Dagley, Justin Bedo, Hanqing Wang, Li Sun, Robyn Sutherland, Elliot Surgenor, Nadia Iannarella, Rhys Allan, Fernando Souza-Fonseca-Guimaraes, Yi Xie, Qike Wang, Yuxia Zhang, Yuekang Xu, Stephen L Nutt, Andrew M Lew, Nicholas D Huntington, Sandra E Nicholson, Michaël Chopin, Yifan Zhan

## Abstract

The cytokine granulocyte-macrophage-colony stimulating factor (GM-CSF) possesses the ability to differentiate macrophages (MØs) with opposing functions, namely proinflammatory M1-like and immunosuppressive M2-like. Despite the importance and opposing functional outcomes of these processes, the intrinsic mechanism that regulates the functional polarization of MØs under GM-CSF signaling remains elusive. Here we show that GM-CSF induced MØs polarisation resulted in the expression of the Cytokine-inducible SH2-containing protein (CIS), and that CIS deficiency diverted differentiation of monocytes into immunosuppressive M2-like MØs expression. CIS deficiency resulted in the hyperactivation of the JAK-STAT5 signaling pathway, consequently promoting the downregulation of the transcription factor Interferon Regulatory Factor 8 (IRF8). Loss and gain of function approaches highlighted IRF8 as a critical instructor of the M1-like polarisation program. In vivo, CIS deficiency led to skewing to M2-like macrophages, which induced strong Th2 immune responses characterised by the development of severe experimental asthma. Collectively, we reveal a CIS-censored mechanism interpreting the opposing actions of GM-CSF in MØ differentiation and uncovering its role in controlling allergic inflammation.
