## Supplemental figures and tables for "CIS calibrates GM-CSF signalling strength to regulate macrophage polarization via a STAT5-IRF8 axis": Supplemental Table 3, Zhang et al Cis manuscript.xlsx

### Sheet: Down in CIS KO macrophages
leadingRazorProtein	gene names	Log2 (estimate)_WRST WTglobal/CISglobal	PValue_BH_WRST WTglobal/CISglobal	CISglobal Imputed	WTglobal Imputed
F6RXN4	Abi3;RP23-151M22.4-003	1.30362	0.000875	24.3919	25.5959
A1E2H8	Aif1;iba1;Aif-1	2.45933	3.74e-10	26.1525	28.8197
Q3UJ34	Ass1;Gm5424	1.17826	2.36e-23	32.0912	33.1441
Q920X9	CD14;Cd14	2.23076	1.59e-05	26.2602	28.4374
Q545Y5	Cd74	2.45573	1.35e-15	30.4239	32.5099
Q4FJM2	Cdkn1b	1.45608	9.67e-17	27.7391	29.0899
Q04447	Ckb	1.25669	2.2e-12	29.7763	30.894
P49935	Ctsh	1.31979	0.000211	28.5989	29.8601
Q3V3W7	F13a1	3.89157	1.58e-16	26.9723	30.9538
Q3UW53	Fam129a	1.05167	3.24e-12	29.9509	30.7583
P26151	Fcgr1	1.37119	0.000875	25.4955	26.2925
B2RUR0	Fyb	1.22505	6.11e-17	29.3527	30.4539
B1ATI9	Gas7	1.3043	1.08e-07	28.3196	29.5198
Q99KV2	Glb1;Glb1l	1.40263	2.71e-05	26.2426	27.8623
Q5F1Z8	Gm2a	1.07708	1.6e-13	30.1823	31.2155
A0A0N4SVT3	Gng12	1.18377	0.000637	27.1143	27.9641
P14438	H2-Aa;H2Aa	1.96489	0.000875	26.6453	28.1093
Q31607	H2-DMa	1.26578	6.97e-05	26.8007	27.9272
Q9QWJ3	haemaglobin alpha 2;Hbat1;Hba	2.37744	0.000226	28.5042	31.6856
A8DUQ1	Hbbt1;HBB1;Hbb-bs;Hbb-b1;Hbb-b2;Hbbt2	2.12743	0.000224	28.2414	30.7567
A0A0R4J2B2	Kctd12	1.08466	2.73e-14	29.8553	30.9051
A0A077S2U6	Lyz2;Lyz1	2.55802	2.58e-12	30.6429	33.0624
Q3TBM1	Man2b1	1.35428	4.66e-15	28.6589	29.8332
Q3UMW7	Mapkapk3	1.18575	1.34e-06	26.5316	27.739
P26645	Marcks	2.63808	1.19e-10	27.7419	29.5511
P28667	Marcksl1	2.47573	3.94e-07	27.4	28.9158
Q62048	Pea15;Pea15a	1.11242	3.06e-06	28.2415	29.137
Q8R2Z1	Pirb;Lilrb3	1.53979	0.000875	25.9084	26.9564
A0A0R4J0B2	Plbd1	1.87372	0.0168	26.0263	27.8815
B1AY85	Plxdc2	1.81941	0.000137	26.8963	28.2891
A0A0G2JGD2	S100a4	2.20763	2.81e-10	34.5151	35.1665
Q3TLX9	Smpdl3b	1.27886	7.63e-06	25.7423	27.0707
Q9CRB6	Tppp3	2.35647	1.98e-07	27.3987	29.5106
Q9R0P9	Uchl1	2.45671	0.000875	24.0997	26.5263

### Sheet: Up in CIS KO macrophages
leadingRazorProtein	gene names	protein names	Log2 (estimate)_WRST WTglobal/CISglobal	PValue_BH_WRST WTglobal/CISglobal	CISglobal Imputed	WTglobal Imputed
Q9D8D6	2010005H15Rik		-1.56114	7.63e-06	29.5917	28.4546
Q3UA33	Adam8	Disintegrin and metalloproteinase domain-containing protein 8	-1.53232	5.64e-08	28.4787	26.9658
E9PYB0	Ahnak2		-1.12922	8.41e-06	30.5416	29.6145
Q05CD5	Anln	Actin-binding protein anillin	-1.51976	0.00158	26.6172	25.9545
Q61176	Arg1	Arginase-1	-1.30959	5.8e-25	37.1059	36.2555
Q3TV20	Asns	Asparagine synthetase [glutamine-hydrolyzing]	-1.37434	4.3e-05	27.0364	25.4474
Q497J0	BC100530;BC117090		-5.39601	0.00158	29.6322	24.0628
Q8CEX3	Brix1	Ribosome biogenesis protein BRX1 homolog	-1.32759	0.00294	28.2339	26.8363
Q64444	Ca4;Car4	Carbonic anhydrase 4	-2.20999	1.34e-16	34.2115	32.3635
A0A0R4J046	Cebpz	CCAAT/enhancer-binding protein zeta	-1.32273	1.4e-05	26.8008	25.7629
O35744	Chil3;Chil4	Chitinase-like protein 3;Chitinase-like protein 4	-1.9816	4.11e-24	34.88	33.2197
Q6QMT3	Csrp2	Cysteine and glycine-rich protein 2	-1.2083	0.000875	26.2288	24.7566
A0A0R4J104	Dab2	Disabled homolog 2	-1.07904	9.62e-27	33.2249	32.186
Q3ULC7	Ddx21	Nucleolar RNA helicase 2	-1.08252	2.96e-16	31.1095	30.0786
O09005	Degs1	Sphingolipid delta(4)-desaturase DES1	-1.27544	0.00144	29.5322	28.6383
Q9QXD6	Fbp1;FBP1;FBPase 1 gene;FBPase-1	Fructose-1,6-bisphosphatase 1	-3.45457	8.76e-06	29.1865	25.5414
Q9D1M7	Fkbp11	Peptidyl-prolyl cis-trans isomerase FKBP11	-1.36747	1.31e-05	29.2607	28.0669
B2RV77	Gm5483		-1.61639	8.63e-15	34.4183	32.9876
Q3TU85	Hspa1b;Hspa1a	Heat shock 70 kDa protein 1A;Heat shock 70 kDa protein 1B	-3.04359	5.55e-20	30.1504	27.2325
Q9CQW9	Ifitm3;Ifitm2	Interferon-induced transmembrane protein 3;Interferon-induced transmembrane protein 2	-1.18409	0.000379	29.5309	28.3504
A2A600	Kpna2	Importin subunit alpha;Importin subunit alpha-1	-1.34682	0.000875	26.5738	25.3032
Q3UAX2	Lpl	Lipoprotein lipase	-1.80638	5.64e-08	29.1452	27.3732
A0A087WS76	Map3k19	Mitogen-activated protein kinase kinase kinase 19	-1.37127	0.00158	30.1317	29.3515
Q8BGT6-2	Micall1	MICAL-like protein 1	-1.28837	0.00294	26.939	26.0843
Q3U8E7	Mthfd2	Bifunctional methylenetetrahydrofolate dehydrogenase/cyclohydrolase, mitochondrial;NAD-dependent methylenetetrahydrofolate dehydrogenase;Methenyltetrahydrofolate cyclohydrolase	-1.25293	0.00609	27.334	26.0221
Q8VI93	Oas3	2-5-oligoadenylate synthase 3	-1.67626	4.61e-12	28.6526	27.0596
Q91ZH2	Pcna	Proliferating cell nuclear antigen	-1.1337	0.000637	27.8033	26.8172
Q9EQ32-2	Pik3ap1	Phosphoinositide 3-kinase adapter protein 1	-1.34232	3.5e-08	27.888	26.8619
A0A0U1RNN0	Plaur	Urokinase plasminogen activator surface receptor	-1.1829	0.0011	27.3985	25.8785
Q3U711	Plin2	Perilipin;Perilipin-2	-1.81595	0.00914	28.1584	25.4501
Q3U6K9	Psat1	Phosphoserine aminotransferase	-1.15857	1.49e-08	29.315	28.2451
Q9DBX1	Rgcc	Regulator of cell cycle RGCC	-1.9523	0.000875	27.9123	26.4615
Q6ZQH4	Rrp1b	Ribosomal RNA processing protein 1 homolog B	-1.02581	3.04e-19	30.0986	29.1324
A2A6U3	2009-09-01	Septin-9	-1.19919	2.41e-13	30.0426	29.2916
E9QJY0	Slc7a2	Cationic amino acid transporter 2	-1.33043	0.000875	29.7239	28.5712
P35175	Stfa1	Stefin-1	-3.978	3.95e-13	31.0812	28.0725
Q8BWM3	Stfa2l1;Stfa2	Stefin-2	-2.35379	1.19e-10	31.2979	29.0506
P35173	Stfa3	Stefin-3	-1.93901	0.0115	27.5996	24.1613
Q01320	Top2a	DNA topoisomerase 2-alpha	-1.59366	6.61e-06	28.3946	27.266
A2APB8	Tpx2	Targeting protein for Xklp2	-1.57576	4.07e-05	27.7603	26.9485
